# Barley malting for beer production – Impact of temperature on the barley-associated microbiome, malt quality and energy expenditure

**DOI:** 10.64898/2026.11.17.767257

**Authors:** Steven Kasozi Galiwango, Eoin Ó Cinnéide, Elif Göksu Kızılyar, Lars Pierco, Wouter De Sutter, Agata Soszka, Jolien Philips, Gust Heuvinck, Gert De Rouck, Ilse Van de Voorde, Florian Weiland

## Abstract

Malt production is an energy-intensive process, and elevated germination temperatures have been proposed to shorten it and thereby lower the energy demand. However, the effect of elevated temperatures on the barley-associated microbiome remains unexplored. Using a multi-metaomics approach, we explored microbial composition and function in four barley varieties malted at pilot scale under standard industrial conditions (IMR) and an accelerated regime using higher temperatures (AMR). AMR yielded malts with excellent friability, resulting in adequate wort viscosity and saccharification times despite lower amylase and β-glucanase activities, with no effect on proteolysis modulation. AMR substantially shifted microbial community composition. Fungi, notably *Alternaria alternata*, contributed xylan- and β-glucan-degrading enzymes, whereas abundant detection of the strong biofilm former *Pseudomonas* coincided with impaired wort filtration. Electrical energy use was lowered in AMR by approximately 5–9%, mainly through lower humidification and cooling demand. Malting with increased temperatures thus promises high-quality malt with time and energy savings, provided that the malting microbiome is monitored and controlled.

**Highlights:**

- Malting at 20°C reduces barley germination time by at least 2 days
- Increased temperatures shifted the malting microbiome towards more commonality
- Fungal glucanases and xylanases contribute to malt modification
- Biofilm-forming bacteria can likely impair lautering performance
