## Supplementary_Table_1 for "Barley malting for beer production – Impact of temperature on the barley-associated microbiome, malt quality and energy expenditure"

### Sheet: Tabelle1
Supplementary Table 1. Resulting steeping degree (%) of the different barley cultivar batches during IMR and AMR. The results are reported as the mean of triplicates per variety. GD1 stands for Germination day. Since the AMR ended with a wet steep, the steeping degree of its samples was determined six hours after steep-out to avoid erroneous results due to the residual moisture on the surfaces of…
Malting regime	Sampling time point	Planet-(CY 2021)	Fandaga (CY2021)	Fantex (CY 2021)	Faro (CY 2021)
IMR	After 2nd dry rest	40.6	44.9	41.4	40.6
	GD1	43.2	46.1	44.9	45.9
	GD2	44.9	45.9	45.8	43
	GD3	43.9	47.2	44.3	43.2
	GD4	44.2	45.1	42.8	43.3
	GD5	45.8	44.8	42.5	44.6
AMR	After 2nd wet steep	45.73	47.22	46.65	44.11
	GD1	45.42	47.75	47.27	46.72
	GD2	47.19	47.33	45.86	46.45
	GD3	47.51	47.18	46.08	47.03
		Planet-(CY 2023)
IMR	After 2nd dry rest	40.04
	GD1	43.06
	GD2	45.75
	GD3	45.98
	GD4	45.26
	GD5	43.4
AMR	After 2nd wet steep	42.28
	GD1	44.12
	GD2	46.67
	GD3	45.47
