## Supplementary_Table_2 for "Barley malting for beer production – Impact of temperature on the barley-associated microbiome, malt quality and energy expenditure"

### Sheet: Tabelle1
Supplementary Table 2. Number of kernels classified as "huzzars" for each of the three biological replicates of each barley variety germinated under the IMR and AMR. The word "huzzars" means kernes with an acrospire length greater than the kernel length.
Variety	Replicate	Huzzars per time point in each malting regime
		IMR					AMR
		GD1	GD2	GD3	GD4	GD5	GD1	GD2	GD3
Fandaga	R01	0	0	4	18	39	0	1	9
Fandaga	R02	0	1	6	26	23	0	2	13
Fandaga	R03	0	1	4	21	25	0	1	13
Fantex	R01	0	0	4	11	11	0	1	7
Fantex	R02	0	0	0	4	6	0	1	2
Fantex	R03	0	0	1	2	4	0	0	3
Faro	R01	0	0	0	0	1	0	0	3
Faro	R02	0	0	0	0	5	0	0	3
Faro	R03	0	0	0	2	2	0	0	0
Planet	R01	0	0	0	3	4	0	1	3
Planet	R02	0	0	0	4	5	0	0	0
Planet	R03	0	0	1	9	14	0	1	4
