## Supplementary_Table_4 for "Barley malting for beer production – Impact of temperature on the barley-associated microbiome, malt quality and energy expenditure"

### Sheet: permanova_bray_raw_variety
	Df	SumOfSqs	R2	F	Pr(>F)
Variety	3	0.605748	0.560084	3.3951	0.002
Residual	8	0.475782	0.439916	NA	NA
Total	11	1.08153	1	NA	NA

### Sheet: permanova_jaccard_raw_variety
	Df	SumOfSqs	R2	F	Pr(>F)
Variety	3	0.431373	0.398577	1.76726	0.011
Residual	8	0.650911	0.601423	NA	NA
Total	11	1.08228	1	NA	NA

### Sheet: permanova_pairwise_raw_variety
Comparison	n	R2	F	P	P.BH
FDG vs FAR	6	0.52871	4.48734	0.1	0.12
FDG vs FTX	6	0.364508	2.29433	0.1	0.12
FDG vs PLT	6	0.321792	1.8979	0.1	0.12
FAR vs FTX	6	0.705876	9.59969	0.1	0.12
FAR vs PLT	6	0.577927	5.47704	0.1	0.12
FTX vs PLT	6	0.202188	1.01371	0.5	0.5
