## Supplementary_Table_5 for "Barley malting for beer production – Impact of temperature on the barley-associated microbiome, malt quality and energy expenditure"

### Sheet: alpha_indices_species
	Regime	Variety	TimePoint	Replicate	Subject	Group	Depth	Observed	Shannon	Simpson	Richness
imr_fdg_stp_rep1	IMR	FDG	STP	rep1	IMR_FDG_rep1	IMR.FDG	764	136	5.84586	0.965602	60.5138
imr_fdg_gd1_rep1	IMR	FDG	GD1	rep1	IMR_FDG_rep1	IMR.FDG	1974	173	5.72662	0.956057	56.9943
imr_fdg_gd2_rep1	IMR	FDG	GD2	rep1	IMR_FDG_rep1	IMR.FDG	1873	176	5.86678	0.960932	59.121
imr_fdg_gd3_rep1	IMR	FDG	GD3	rep1	IMR_FDG_rep1	IMR.FDG	1359	155	5.62054	0.950191	56.0466
imr_fdg_gd4_rep1	IMR	FDG	GD4	rep1	IMR_FDG_rep1	IMR.FDG	818	133	5.71306	0.959009	58.3677
imr_fdg_gd5_rep1	IMR	FDG	GD5	rep1	IMR_FDG_rep1	IMR.FDG	893	136	5.56271	0.951627	55.4793
imr_fdg_stp_rep2	IMR	FDG	STP	rep2	IMR_FDG_rep2	IMR.FDG	2000	174	6.0067	0.966776	61.7005
imr_fdg_gd1_rep2	IMR	FDG	GD1	rep2	IMR_FDG_rep2	IMR.FDG	1709	155	5.47974	0.942882	54.0396
imr_fdg_gd2_rep2	IMR	FDG	GD2	rep2	IMR_FDG_rep2	IMR.FDG	901	141	5.65383	0.945318	59.6645
imr_fdg_gd3_rep2	IMR	FDG	GD3	rep2	IMR_FDG_rep2	IMR.FDG	1403	148	5.66411	0.950383	57.4608
imr_fdg_gd4_rep2	IMR	FDG	GD4	rep2	IMR_FDG_rep2	IMR.FDG	568	109	5.48459	0.95177	55.1057
imr_fdg_gd5_rep2	IMR	FDG	GD5	rep2	IMR_FDG_rep2	IMR.FDG	1601	155	5.76736	0.957958	57.7965
imr_fdg_stp_rep3	IMR	FDG	STP	rep3	IMR_FDG_rep3	IMR.FDG	1270	143	5.73059	0.958357	57.6297
imr_fdg_gd1_rep3	IMR	FDG	GD1	rep3	IMR_FDG_rep3	IMR.FDG	2920	182	5.57468	0.946154	54.9584
imr_fdg_gd2_rep3	IMR	FDG	GD2	rep3	IMR_FDG_rep3	IMR.FDG	1597	149	5.45204	0.940539	53.4141
imr_fdg_gd3_rep3	IMR	FDG	GD3	rep3	IMR_FDG_rep3	IMR.FDG	1031	128	5.2667	0.936719	50.8152
imr_fdg_gd4_rep3	IMR	FDG	GD4	rep3	IMR_FDG_rep3	IMR.FDG	1162	135	5.42641	0.943453	53.1343
imr_fdg_gd5_rep3	IMR	FDG	GD5	rep3	IMR_FDG_rep3	IMR.FDG	1285	153	5.49824	0.934372	55.7378
imr_faro_stp_rep1	IMR	FAR	STP	rep1	IMR_FAR_rep1	IMR.FAR	1520	152	5.89365	0.967978	59.036
imr_faro_gd1_rep1	IMR	FAR	GD1	rep1	IMR_FAR_rep1	IMR.FAR	4062	180	6.01055	0.971929	59.3944
imr_faro_gd2_rep1	IMR	FAR	GD2	rep1	IMR_FAR_rep1	IMR.FAR	1239	152	5.78986	0.96443	57.081
imr_faro_gd3_rep1	IMR	FAR	GD3	rep1	IMR_FAR_rep1	IMR.FAR	4010	192	5.83301	0.954882	58.7701
imr_faro_gd4_rep1	IMR	FAR	GD4	rep1	IMR_FAR_rep1	IMR.FAR	1020	133	5.39695	0.933618	54.6669
imr_faro_gd5_rep1	IMR	FAR	GD5	rep1	IMR_FAR_rep1	IMR.FAR	946	130	5.20469	0.921564	51.1985
imr_faro_stp_rep2	IMR	FAR	STP	rep2	IMR_FAR_rep2	IMR.FAR	1257	148	5.91748	0.969609	59.3493
imr_faro_gd1_rep2	IMR	FAR	GD1	rep2	IMR_FAR_rep2	IMR.FAR	590	126	6.00196	0.972232	64.4242
imr_faro_gd2_rep2	IMR	FAR	GD2	rep2	IMR_FAR_rep2	IMR.FAR	2089	161	6.0853	0.972653	62.6198
imr_faro_gd3_rep2	IMR	FAR	GD3	rep2	IMR_FAR_rep2	IMR.FAR	413	99	5.48076	0.958005	56.0178
imr_faro_gd4_rep2	IMR	FAR	GD4	rep2	IMR_FAR_rep2	IMR.FAR	1320	147	5.65318	0.952446	56.8992
imr_faro_gd5_rep2	IMR	FAR	GD5	rep2	IMR_FAR_rep2	IMR.FAR	1150	145	5.50951	0.938333	56.1127
imr_faro_stp_rep3	IMR	FAR	STP	rep3	IMR_FAR_rep3	IMR.FAR	744	121	5.78045	0.966662	58.6365
imr_faro_gd1_rep3	IMR	FAR	GD1	rep3	IMR_FAR_rep3	IMR.FAR	1748	157	5.98729	0.969991	60.8234
imr_faro_gd2_rep3	IMR	FAR	GD2	rep3	IMR_FAR_rep3	IMR.FAR	2102	162	5.97066	0.968198	60.7588
imr_faro_gd3_rep3	IMR	FAR	GD3	rep3	IMR_FAR_rep3	IMR.FAR	773	133	5.7505	0.96005	59.5469
imr_faro_gd4_rep3	IMR	FAR	GD4	rep3	IMR_FAR_rep3	IMR.FAR	1145	159	5.7883	0.954417	60.3278
imr_faro_gd5_rep3	IMR	FAR	GD5	rep3	IMR_FAR_rep3	IMR.FAR	966	133	5.54164	0.942408	57.3213
imr_ftx_stp_rep1	IMR	FTX	STP	rep1	IMR_FTX_rep1	IMR.FTX	644	130	6.12243	0.975999	66.5112
imr_ftx_gd2_rep1	IMR	FTX	GD2	rep1	IMR_FTX_rep1	IMR.FTX	1330	164	5.63662	0.941209	58.2322
imr_ftx_gd3_rep1	IMR	FTX	GD3	rep1	IMR_FTX_rep1	IMR.FTX	1539	160	5.38792	0.92026	55.6852
imr_ftx_gd4_rep1	IMR	FTX	GD4	rep1	IMR_FTX_rep1	IMR.FTX	1882	164	5.23544	0.902653	54.2355
imr_ftx_gd5_rep1	IMR	FTX	GD5	rep1	IMR_FTX_rep1	IMR.FTX	1611	148	4.92608	0.882951	49.8215
imr_ftx_stp_rep2	IMR	FTX	STP	rep2	IMR_FTX_rep2	IMR.FTX	2082	177	6.15669	0.970871	65.048
imr_ftx_gd1_rep2	IMR	FTX	GD1	rep2	IMR_FTX_rep2	IMR.FTX	1223	152	5.87259	0.960558	61.1958
imr_ftx_gd2_rep2	IMR	FTX	GD2	rep2	IMR_FTX_rep2	IMR.FTX	798	140	5.6518	0.948436	59.146
imr_ftx_gd3_rep2	IMR	FTX	GD3	rep2	IMR_FTX_rep2	IMR.FTX	500	103	5.16918	0.922072	54.3772
imr_ftx_gd4_rep2	IMR	FTX	GD4	rep2	IMR_FTX_rep2	IMR.FTX	854	131	5.00104	0.891731	52.5141
imr_ftx_gd5_rep2	IMR	FTX	GD5	rep2	IMR_FTX_rep2	IMR.FTX	1556	153	4.95006	0.879545	50.4163
imr_ftx_stp_rep3	IMR	FTX	STP	rep3	IMR_FTX_rep3	IMR.FTX	676	128	5.6557	0.956838	57.6213
imr_ftx_gd1_rep3	IMR	FTX	GD1	rep3	IMR_FTX_rep3	IMR.FTX	1145	142	5.78303	0.947135	61.9665
imr_ftx_gd2_rep3	IMR	FTX	GD2	rep3	IMR_FTX_rep3	IMR.FTX	369	86	5.13037	0.930399	53.2569
imr_ftx_gd3_rep3	IMR	FTX	GD3	rep3	IMR_FTX_rep3	IMR.FTX	3171	181	5.27163	0.909726	53.1356
imr_ftx_gd4_rep3	IMR	FTX	GD4	rep3	IMR_FTX_rep3	IMR.FTX	1281	141	5.06404	0.903986	50.8493
imr_ftx_gd5_rep3	IMR	FTX	GD5	rep3	IMR_FTX_rep3	IMR.FTX	1579	144	4.94315	0.886156	49.5913
imr_plt_stp_rep1	IMR	PLT	STP	rep1	IMR_PLT_rep1	IMR.PLT	631	119	5.79455	0.962395	61.0019
imr_plt_gd1_rep1	IMR	PLT	GD1	rep1	IMR_PLT_rep1	IMR.PLT	271	94	5.83561	0.972073	65.6981
imr_plt_gd2_rep1	IMR	PLT	GD2	rep1	IMR_PLT_rep1	IMR.PLT	481	109	5.77096	0.964588	61.6149
imr_plt_gd4_rep1	IMR	PLT	GD4	rep1	IMR_PLT_rep1	IMR.PLT	2524	172	5.75246	0.946757	59.3663
imr_plt_gd5_rep1	IMR	PLT	GD5	rep1	IMR_PLT_rep1	IMR.PLT	1710	162	5.27602	0.913766	53.0997
imr_plt_stp_rep2	IMR	PLT	STP	rep2	IMR_PLT_rep2	IMR.PLT	460	114	6.03538	0.974045	66.446
imr_plt_gd1_rep2	IMR	PLT	GD1	rep2	IMR_PLT_rep2	IMR.PLT	453	110	5.78658	0.96334	62.1841
imr_plt_gd2_rep2	IMR	PLT	GD2	rep2	IMR_PLT_rep2	IMR.PLT	514	123	6.09295	0.975571	66.698
imr_plt_gd3_rep2	IMR	PLT	GD3	rep2	IMR_PLT_rep2	IMR.PLT	1027	156	5.92879	0.957332	63.6743
imr_plt_gd4_rep2	IMR	PLT	GD4	rep2	IMR_PLT_rep2	IMR.PLT	271	75	5.20548	0.940619	55.635
imr_plt_gd5_rep2	IMR	PLT	GD5	rep2	IMR_PLT_rep2	IMR.PLT	960	140	5.4284	0.918403	58.7747
imr_plt_stp_rep3	IMR	PLT	STP	rep3	IMR_PLT_rep3	IMR.PLT	1393	154	6.12737	0.97364	64.2462
imr_plt_gd1_rep3	IMR	PLT	GD1	rep3	IMR_PLT_rep3	IMR.PLT	1521	161	6.42415	0.981706	69.906
imr_plt_gd2_rep3	IMR	PLT	GD2	rep3	IMR_PLT_rep3	IMR.PLT	143	61	5.50341	0.970219	61
imr_plt_gd3_rep3	IMR	PLT	GD3	rep3	IMR_PLT_rep3	IMR.PLT	981	155	6.27848	0.976438	68.8796
imr_plt_gd4_rep3	IMR	PLT	GD4	rep3	IMR_PLT_rep3	IMR.PLT	388	96	5.5606	0.954538	59.2499
imr_plt_gd5_rep3	IMR	PLT	GD5	rep3	IMR_PLT_rep3	IMR.PLT	312	89	5.36949	0.946376	57.9291
amr_fdg_stp_rep1	AMR	FDG	STP	rep1	AMR_FDG_rep1	AMR.FDG	2368	153	4.80233	0.91154	42.0112
amr_fdg_gd1_rep1	AMR	FDG	GD1	rep1	AMR_FDG_rep1	AMR.FDG	4859	158	5.34355	0.952936	46.3286
amr_fdg_gd2_rep1	AMR	FDG	GD2	rep1	AMR_FDG_rep1	AMR.FDG	1103	115	5.28909	0.953932	46.784
amr_fdg_gd3_rep1	AMR	FDG	GD3	rep1	AMR_FDG_rep1	AMR.FDG	1402	114	5.22324	0.952471	45.349
amr_fdg_stp_rep2	AMR	FDG	STP	rep2	AMR_FDG_rep2	AMR.FDG	4471	153	4.54334	0.897151	37.495
amr_fdg_gd1_rep2	AMR	FDG	GD1	rep2	AMR_FDG_rep2	AMR.FDG	10076	174	5.30574	0.95235	44.8618
amr_fdg_gd2_rep2	AMR	FDG	GD2	rep2	AMR_FDG_rep2	AMR.FDG	2235	127	5.20319	0.949212	44.5167
amr_fdg_gd3_rep2	AMR	FDG	GD3	rep2	AMR_FDG_rep2	AMR.FDG	1294	109	5.10333	0.936742	45.4917
amr_fdg_stp_rep3	AMR	FDG	STP	rep3	AMR_FDG_rep3	AMR.FDG	2546	156	5.21857	0.939752	47.6113
amr_fdg_gd1_rep3	AMR	FDG	GD1	rep3	AMR_FDG_rep3	AMR.FDG	8296	157	5.17874	0.947554	43.2078
amr_fdg_gd2_rep3	AMR	FDG	GD2	rep3	AMR_FDG_rep3	AMR.FDG	5281	159	5.28829	0.948485	46.2852
amr_fdg_gd3_rep3	AMR	FDG	GD3	rep3	AMR_FDG_rep3	AMR.FDG	2532	145	5.36289	0.951187	48.0591
amr_faro_stp_rep1	AMR	FAR	STP	rep1	AMR_FAR_rep1	AMR.FAR	2990	177	5.96898	0.969541	59.0489
amr_faro_gd1_rep1	AMR	FAR	GD1	rep1	AMR_FAR_rep1	AMR.FAR	2765	176	6.02703	0.971982	59.6774
amr_faro_gd2_rep1	AMR	FAR	GD2	rep1	AMR_FAR_rep1	AMR.FAR	1695	161	6.0946	0.974143	62.1114
amr_faro_gd3_rep1	AMR	FAR	GD3	rep1	AMR_FAR_rep1	AMR.FAR	3259	185	6.06519	0.97219	60.4526
amr_faro_stp_rep2	AMR	FAR	STP	rep2	AMR_FAR_rep2	AMR.FAR	3004	155	5.68343	0.96212	54.132
amr_faro_gd1_rep2	AMR	FAR	GD1	rep2	AMR_FAR_rep2	AMR.FAR	4230	189	6.20926	0.975965	63.2311
amr_faro_gd2_rep2	AMR	FAR	GD2	rep2	AMR_FAR_rep2	AMR.FAR	8887	195	6.15841	0.974287	61.9731
amr_faro_gd3_rep2	AMR	FAR	GD3	rep2	AMR_FAR_rep2	AMR.FAR	3362	175	6.06089	0.972496	60.7681
amr_faro_stp_rep3	AMR	FAR	STP	rep3	AMR_FAR_rep3	AMR.FAR	2464	156	5.75091	0.964585	55.3584
amr_faro_gd1_rep3	AMR	FAR	GD1	rep3	AMR_FAR_rep3	AMR.FAR	3743	195	6.18655	0.975307	62.7235
amr_faro_gd2_rep3	AMR	FAR	GD2	rep3	AMR_FAR_rep3	AMR.FAR	3362	198	6.37832	0.979892	66.6053
amr_faro_gd3_rep3	AMR	FAR	GD3	rep3	AMR_FAR_rep3	AMR.FAR	2288	177	6.09283	0.972961	61.6546
amr_ftx_stp_rep1	AMR	FTX	STP	rep1	AMR_FTX_rep1	AMR.FTX	1721	132	4.60403	0.896641	40.3448
amr_ftx_gd1_rep1	AMR	FTX	GD1	rep1	AMR_FTX_rep1	AMR.FTX	1659	139	5.39764	0.946099	51.0004
amr_ftx_gd2_rep1	AMR	FTX	GD2	rep1	AMR_FTX_rep1	AMR.FTX	2344	159	5.36995	0.938484	51.3815
amr_ftx_gd3_rep1	AMR	FTX	GD3	rep1	AMR_FTX_rep1	AMR.FTX	1066	133	5.73234	0.965328	55.3914
amr_ftx_stp_rep2	AMR	FTX	STP	rep2	AMR_FTX_rep2	AMR.FTX	1826	142	4.9481	0.918634	44.729
amr_ftx_gd1_rep2	AMR	FTX	GD1	rep2	AMR_FTX_rep2	AMR.FTX	1242	145	5.81017	0.96128	59.0618
amr_ftx_gd2_rep2	AMR	FTX	GD2	rep2	AMR_FTX_rep2	AMR.FTX	2387	151	5.25569	0.92948	49.8367
amr_ftx_gd3_rep2	AMR	FTX	GD3	rep2	AMR_FTX_rep2	AMR.FTX	3137	175	5.73379	0.958563	55.4601
amr_ftx_stp_rep3	AMR	FTX	STP	rep3	AMR_FTX_rep3	AMR.FTX	3796	158	5.0429	0.924091	45.515
amr_ftx_gd1_rep3	AMR	FTX	GD1	rep3	AMR_FTX_rep3	AMR.FTX	1261	138	5.41376	0.947422	51.226
amr_ftx_gd2_rep3	AMR	FTX	GD2	rep3	AMR_FTX_rep3	AMR.FTX	2570	165	5.54922	0.950584	53.1197
amr_ftx_gd3_rep3	AMR	FTX	GD3	rep3	AMR_FTX_rep3	AMR.FTX	2901	164	5.37074	0.934182	51.6252
amr_plt_stp_rep1	AMR	PLT	STP	rep1	AMR_PLT_rep1	AMR.PLT	1623	131	4.74746	0.903023	42.2118
amr_plt_gd1_rep1	AMR	PLT	GD1	rep1	AMR_PLT_rep1	AMR.PLT	2462	171	5.88704	0.964562	58.6129
amr_plt_gd2_rep1	AMR	PLT	GD2	rep1	AMR_PLT_rep1	AMR.PLT	1643	158	6.03103	0.973153	60.6285
amr_plt_gd3_rep1	AMR	PLT	GD3	rep1	AMR_PLT_rep1	AMR.PLT	2599	183	5.95678	0.966973	59.5477
amr_plt_stp_rep2	AMR	PLT	STP	rep2	AMR_PLT_rep2	AMR.PLT	2693	157	5.00225	0.919	46.3093
amr_plt_gd1_rep2	AMR	PLT	GD1	rep2	AMR_PLT_rep2	AMR.PLT	3953	188	6.07274	0.97245	60.444
amr_plt_gd2_rep2	AMR	PLT	GD2	rep2	AMR_PLT_rep2	AMR.PLT	3450	190	6.05431	0.972525	59.9164
amr_plt_gd3_rep2	AMR	PLT	GD3	rep2	AMR_PLT_rep2	AMR.PLT	1248	147	5.79035	0.965881	56.8
amr_plt_stp_rep3	AMR	PLT	STP	rep3	AMR_PLT_rep3	AMR.PLT	3792	171	5.1018	0.922059	46.9041
amr_plt_gd1_rep3	AMR	PLT	GD1	rep3	AMR_PLT_rep3	AMR.PLT	1241	156	5.89221	0.966939	59.22
amr_plt_gd2_rep3	AMR	PLT	GD2	rep3	AMR_PLT_rep3	AMR.PLT	1820	164	6.01901	0.972947	59.9578
amr_plt_gd3_rep3	AMR	PLT	GD3	rep3	AMR_PLT_rep3	AMR.PLT	3356	191	6.10101	0.969403	62.3869

### Sheet: alpha_lmm_anova_common_timepoin
Sum Sq	Mean Sq	NumDF	DenDF	F value	Pr(>F)	Term	Index
748.929	748.929	1	15.5319	117.789	1.18071e-08	Regime	Richness
971.553	323.851	3	15.519	50.9344	2.92255e-08	Variety	Richness
206.551	68.8505	3	46.2119	10.8286	1.65631e-05	TimePoint	Richness
359.809	119.936	3	15.519	18.8632	1.97235e-05	Regime:Variety	Richness
492.167	164.056	3	46.2119	25.8022	5.9024e-10	Regime:TimePoint	Richness
217.279	24.1421	9	46.1569	3.79701	0.0012055	Variety:TimePoint	Richness
120.725	13.4139	9	46.1569	2.1097	0.0478966	Regime:Variety:TimePoint	Richness
0.872167	0.872167	1	15.0938	26.5068	0.000116622	Regime	Shannon
4.15981	1.3866	3	15.0769	42.1415	1.44405e-07	Variety	Shannon
0.947891	0.315964	3	45.9057	9.60274	4.91357e-05	TimePoint	Shannon
1.19105	0.397015	3	15.0769	12.0661	0.000274815	Regime:Variety	Shannon
2.88075	0.960251	3	45.9057	29.1838	1.03495e-10	Regime:TimePoint	Shannon
0.796909	0.0885454	9	45.8418	2.69106	0.0133353	Variety:TimePoint	Shannon
0.785	0.0872222	9	45.8418	2.65085	0.0145721	Regime:Variety:TimePoint	Shannon
0.000538461	0.000538461	1	15.9659	8.90682	0.00877523	Regime	Simpson
0.00727291	0.0024243	3	15.9537	40.101	1.17137e-07	Variety	Simpson
0.00265854	0.00088618	3	46.6119	14.6585	7.41137e-07	TimePoint	Simpson
0.000805153	0.000268384	3	15.9537	4.43941	0.0188792	Regime:Variety	Simpson
0.00965396	0.00321799	3	46.6119	53.2296	4.30844e-15	Regime:TimePoint	Simpson
0.00230715	0.00025635	9	46.5598	4.24036	0.000469691	Variety:TimePoint	Simpson
0.00281055	0.000312284	9	46.5598	5.16557	7.36342e-05	Regime:Variety:TimePoint	Simpson

### Sheet: alpha_lmm_contrasts_common_time
contrast	Variety	estimate	SE	df	lower.CL	upper.CL	t.ratio	p.value	P.adj	Family	TimePoint	Index
AMR - IMR	FDG	-12.0297	1.27985	14.9763	-14.7581	-9.30143	-9.39932	1.13692e-07	4.54767e-07	Regime within variety (averaged over common time points)	NA	Richness
AMR - IMR	FAR	0.939876	1.27985	14.9763	-1.78844	3.66819	0.734363	0.47407	0.47407	Regime within variety (averaged over common time points)	NA	Richness
AMR - IMR	FTX	-8.32916	1.30792	16.09	-11.1006	-5.55774	-6.36823	9.07778e-06	1.21037e-05	Regime within variety (averaged over common time points)	NA	Richness
AMR - IMR	PLT	-8.668	1.30792	16.09	-11.4394	-5.89658	-6.62729	5.65124e-06	1.13025e-05	Regime within variety (averaged over common time points)	NA	Richness
AMR - IMR	NA	-14.6725	1.0974	59.4324	-16.868	-12.4769	-13.3702	1.43517e-19	5.74067e-19	Regime within time point	STP	Richness
AMR - IMR	NA	-6.20456	1.13001	59.9285	-8.46497	-3.94415	-5.49071	8.57018e-07	1.71404e-06	Regime within time point	GD1	Richness
AMR - IMR	NA	-4.12423	1.0974	59.4324	-6.31978	-1.92868	-3.75819	0.00039251	0.000523347	Regime within time point	GD2	Richness
AMR - IMR	NA	-3.08578	1.13001	59.9285	-5.34619	-0.825363	-2.73075	0.00828666	0.00828666	Regime within time point	GD3	Richness
AMR - IMR	FDG	-17.5755	2.19479	59.4324	-21.9666	-13.1844	-8.00781	5.05857e-11	2.6979e-10	Regime within variety x time point	STP	Richness
AMR - IMR	FAR	-2.82744	2.19479	59.4324	-7.21855	1.56366	-1.28825	0.202652	0.231602	Regime within variety x time point	STP	Richness
AMR - IMR	FTX	-19.5306	2.19479	59.4324	-23.9217	-15.1395	-8.8986	1.58517e-12	2.53628e-11	Regime within variety x time point	STP	Richness
AMR - IMR	PLT	-18.7563	2.19479	59.4324	-23.1474	-14.3652	-8.54581	6.21486e-12	4.97189e-11	Regime within variety x time point	STP	Richness
AMR - IMR	FDG	-10.5313	2.19479	59.4324	-14.9224	-6.14023	-4.79833	1.11628e-05	3.57208e-05	Regime within variety x time point	GD1	Richness
AMR - IMR	FAR	0.330038	2.19479	59.4324	-4.06107	4.72114	0.150373	0.88098	0.913142	Regime within variety x time point	GD1	Richness
AMR - IMR	FTX	-8.11323	2.44528	60.9236	-13.003	-3.22346	-3.31791	0.00153344	0.00350501	Regime within variety x time point	GD1	Richness
AMR - IMR	PLT	-6.50372	2.19479	59.4324	-10.8948	-2.11261	-2.96325	0.00437335	0.0087467	Regime within variety x time point	GD1	Richness
AMR - IMR	FDG	-11.5379	2.19479	59.4324	-15.929	-7.1468	-5.25694	2.09043e-06	8.36171e-06	Regime within variety x time point	GD2	Richness
AMR - IMR	FAR	3.41009	2.19479	59.4324	-0.981018	7.80119	1.55372	0.125562	0.182635	Regime within variety x time point	GD2	Richness
AMR - IMR	FTX	-5.43239	2.19479	59.4324	-9.8235	-1.04129	-2.47513	0.0161892	0.0259027	Regime within variety x time point	GD2	Richness
AMR - IMR	PLT	-2.93671	2.19479	59.4324	-7.32782	1.45439	-1.33804	0.185982	0.231602	Regime within variety x time point	GD2	Richness
AMR - IMR	FDG	-8.47425	2.19479	59.4324	-12.8654	-4.08314	-3.86107	0.000281089	0.00074957	Regime within variety x time point	GD3	Richness
AMR - IMR	FAR	2.84682	2.19479	59.4324	-1.54428	7.23793	1.29708	0.199616	0.231602	Regime within variety x time point	GD3	Richness
AMR - IMR	FTX	-0.240421	2.19479	59.4324	-4.63153	4.15068	-0.109542	0.913142	0.913142	Regime within variety x time point	GD3	Richness
AMR - IMR	PLT	-6.47526	2.44528	60.9236	-11.365	-1.58549	-2.64806	0.0102932	0.0182989	Regime within variety x time point	GD3	Richness
AMR - IMR	FDG	-0.502154	0.0824067	14.4735	-0.678358	-0.32595	-6.09361	2.40029e-05	9.60117e-05	Regime within variety (averaged over common time points)	NA	Shannon
AMR - IMR	FAR	0.181244	0.0824067	14.4735	0.00504031	0.357448	2.19939	0.04456	0.04456	Regime within variety (averaged over common time points)	NA	Shannon
AMR - IMR	FTX	-0.289104	0.0845632	15.7163	-0.468633	-0.109575	-3.41879	0.0035952	0.0071904	Regime within variety (averaged over common time points)	NA	Shannon
AMR - IMR	PLT	-0.249698	0.0845632	15.7163	-0.429227	-0.0701687	-2.9528	0.00949579	0.0126611	Regime within variety (averaged over common time points)	NA	Shannon
AMR - IMR	NA	-0.804396	0.0762276	61.397	-0.956803	-0.651989	-10.5525	2.02096e-15	8.08383e-15	Regime within time point	STP	Shannon
AMR - IMR	NA	-0.134832	0.078554	61.5258	-0.291883	0.0222191	-1.71643	0.0911152	0.18223	Regime within time point	GD1	Shannon
AMR - IMR	NA	0.00721122	0.0762276	61.397	-0.145195	0.159618	0.0946011	0.92494	0.92494	Regime within time point	GD2	Shannon
AMR - IMR	NA	0.0723048	0.078554	61.5258	-0.0847464	0.229356	0.920447	0.360934	0.481246	Regime within time point	GD3	Shannon
AMR - IMR	FDG	-1.0063	0.152455	61.397	-1.31112	-0.701489	-6.60064	1.09194e-08	5.82367e-08	Regime within variety x time point	STP	Shannon
AMR - IMR	FAR	-0.0627549	0.152455	61.397	-0.367568	0.242058	-0.411628	0.682046	0.682046	Regime within variety x time point	STP	Shannon
AMR - IMR	FTX	-1.11326	0.152455	61.397	-1.41808	-0.80845	-7.30223	6.7694e-10	1.0831e-08	Regime within variety x time point	STP	Shannon
AMR - IMR	PLT	-1.03526	0.152455	61.397	-1.34008	-0.73045	-6.7906	5.15591e-09	4.12473e-08	Regime within variety x time point	STP	Shannon
AMR - IMR	FDG	-0.317668	0.152455	61.397	-0.622481	-0.0128542	-2.08368	0.0413591	0.0945351	Regime within variety x time point	GD1	Shannon
AMR - IMR	FAR	0.14101	0.152455	61.397	-0.163803	0.445824	0.92493	0.358624	0.478165	Regime within variety x time point	GD1	Shannon
AMR - IMR	FTX	-0.297889	0.170305	61.7731	-0.638349	0.0425701	-1.74915	0.0852315	0.145489	Regime within variety x time point	GD1	Shannon
AMR - IMR	PLT	-0.0647823	0.152455	61.397	-0.369596	0.240031	-0.424926	0.672376	0.682046	Regime within variety x time point	GD1	Shannon
AMR - IMR	FDG	-0.397357	0.152455	61.397	-0.70217	-0.0925432	-2.60638	0.0114686	0.0453905	Regime within variety x time point	GD2	Shannon
AMR - IMR	FAR	0.26184	0.152455	61.397	-0.0429734	0.566653	1.71749	0.0909308	0.145489	Regime within variety x time point	GD2	Shannon
AMR - IMR	FTX	-0.0813114	0.152455	61.397	-0.386125	0.223502	-0.533346	0.59572	0.680823	Regime within variety x time point	GD2	Shannon
AMR - IMR	PLT	0.245673	0.152455	61.397	-0.0591405	0.550486	1.61144	0.112213	0.163219	Regime within variety x time point	GD2	Shannon
AMR - IMR	FDG	-0.28729	0.152455	61.397	-0.592104	0.0175231	-1.88442	0.064244	0.128488	Regime within variety x time point	GD3	Shannon
AMR - IMR	FAR	0.384881	0.152455	61.397	0.0800676	0.689694	2.52455	0.0141845	0.0453905	Regime within variety x time point	GD3	Shannon
AMR - IMR	FTX	0.336047	0.152455	61.397	0.0312341	0.640861	2.20424	0.0312659	0.0833757	Regime within variety x time point	GD3	Shannon
AMR - IMR	PLT	-0.144419	0.170305	61.7731	-0.484878	0.19604	-0.848004	0.39971	0.49195	Regime within variety x time point	GD3	Shannon
AMR - IMR	FDG	-0.0105497	0.00405376	15.4187	-0.0191697	-0.00192972	-2.60245	0.0196713	0.0393425	Regime within variety (averaged over common time points)	NA	Simpson
AMR - IMR	FAR	0.00573741	0.00405376	15.4187	-0.00288259	0.0143574	1.41533	0.176852	0.186107	Regime within variety (averaged over common time points)	NA	Simpson
AMR - IMR	FTX	-0.00570993	0.00413886	16.5153	-0.0144617	0.00304186	-1.37959	0.186107	0.186107	Regime within variety (averaged over common time points)	NA	Simpson
AMR - IMR	PLT	-0.0139294	0.00413886	16.5153	-0.0226812	-0.00517759	-3.36551	0.00379481	0.0151793	Regime within variety (averaged over common time points)	NA	Simpson
AMR - IMR	NA	-0.0400528	0.00341542	58.8436	-0.0468874	-0.0332182	-11.727	4.9104e-17	1.96416e-16	Regime within time point	STP	Simpson
AMR - IMR	NA	-0.000417975	0.003516	59.4366	-0.0074524	0.00661645	-0.118878	0.905773	0.905773	Regime within time point	GD1	Simpson
AMR - IMR	NA	0.00288621	0.00341542	58.8436	-0.00394841	0.00972084	0.845053	0.401504	0.535339	Regime within time point	GD2	Simpson
AMR - IMR	NA	0.0131329	0.003516	59.4366	0.00609851	0.0201674	3.73519	0.000422653	0.000845307	Regime within time point	GD3	Simpson
AMR - IMR	FDG	-0.0474307	0.00683084	58.8436	-0.0610999	-0.0337615	-6.94361	3.4113e-09	1.81936e-08	Regime within variety x time point	STP	Simpson
AMR - IMR	FAR	-0.00266748	0.00683084	58.8436	-0.0163367	0.0110018	-0.390505	0.697573	0.938729	Regime within variety x time point	STP	Simpson
AMR - IMR	FTX	-0.0547806	0.00683084	58.8436	-0.0684499	-0.0411114	-8.0196	5.15967e-11	4.12774e-10	Regime within variety x time point	STP	Simpson
AMR - IMR	PLT	-0.0553324	0.00683084	58.8436	-0.0690016	-0.0416631	-8.10037	3.76958e-11	4.12774e-10	Regime within variety x time point	STP	Simpson
AMR - IMR	FDG	0.0025828	0.00683084	58.8436	-0.0110865	0.016252	0.378108	0.706711	0.938729	Regime within variety x time point	GD1	Simpson
AMR - IMR	FAR	0.00303384	0.00683084	58.8436	-0.0106354	0.0167031	0.444138	0.658572	0.938729	Regime within variety x time point	GD1	Simpson
AMR - IMR	FTX	-0.00289909	0.00760362	60.6405	-0.0181053	0.0123071	-0.381278	0.70433	0.938729	Regime within variety x time point	GD1	Simpson
AMR - IMR	PLT	-0.00438944	0.00683084	58.8436	-0.0180587	0.00927981	-0.642591	0.522985	0.938729	Regime within variety x time point	GD1	Simpson
AMR - IMR	FDG	0.00161376	0.00683084	58.8436	-0.0120555	0.015283	0.236246	0.814062	0.938729	Regime within variety x time point	GD2	Simpson
AMR - IMR	FAR	0.00768026	0.00683084	58.8436	-0.00598899	0.0213495	1.12435	0.265431	0.707815	Regime within variety x time point	GD2	Simpson
AMR - IMR	FTX	-0.000498574	0.00683084	58.8436	-0.0141678	0.0131707	-0.0729887	0.942063	0.942063	Regime within variety x time point	GD2	Simpson
AMR - IMR	PLT	0.00274941	0.00683084	58.8436	-0.0109198	0.0164187	0.402499	0.688776	0.938729	Regime within variety x time point	GD2	Simpson
AMR - IMR	FDG	0.00103523	0.00683084	58.8436	-0.012634	0.0147045	0.151553	0.880058	0.938729	Regime within variety x time point	GD3	Simpson
AMR - IMR	FAR	0.014903	0.00683084	58.8436	0.00123378	0.0285723	2.18173	0.0331362	0.106036	Regime within variety x time point	GD3	Simpson
AMR - IMR	FTX	0.0353386	0.00683084	58.8436	0.0216693	0.0490078	5.17338	2.90384e-06	1.16154e-05	Regime within variety x time point	GD3	Simpson
AMR - IMR	PLT	0.00125489	0.00760362	60.6405	-0.0139513	0.0164611	0.165038	0.869463	0.938729	Regime within variety x time point	GD3	Simpson

### Sheet: alpha_anova_end_gernination
Df	Sum Sq	Mean Sq	F value	Pr(>F)	Term	Index
1	3.92666	3.92666	0.848584	0.370635	Regime	Richness
3	241.267	80.4225	17.3799	2.74421e-05	Variety	Richness
3	242.634	80.8778	17.4784	2.65243e-05	Regime:Variety	Richness
16	74.037	4.62732	NA	NA	Residuals	Richness
1	0.887825	0.887825	48.8193	3.06457e-06	Regime	Shannon
3	0.83035	0.276783	15.2196	6.01925e-05	Variety	Shannon
3	1.1737	0.391234	21.513	7.34915e-06	Regime:Variety	Shannon
16	0.290975	0.018186	NA	NA	Residuals	Shannon
1	0.00824797	0.00824797	70.0988	3.05748e-07	Regime	Simpson
3	0.00458893	0.00152964	13.0003	0.0001474	Variety	Simpson
3	0.00383174	0.00127725	10.8552	0.000389508	Regime:Variety	Simpson
16	0.00188259	0.000117662	NA	NA	Residuals	Simpson

### Sheet: alpha_contrasts_end_germination
contrast	estimate	SE	df	lower.CL	upper.CL	t.ratio	p.value	P.adj	Family	Variety	Index
AMR - IMR	0.808977	0.878191	16	-1.0527	2.67066	0.921186	0.370635	0.370635	End: regime overall	NA	Richness
AMR - IMR	-10.0379	1.75638	16	-13.7613	-6.31454	-5.71511	3.19082e-05	0.000127633	End: regime within variety	FDG	Richness
AMR - IMR	6.08092	1.75638	16	2.35756	9.80429	3.46219	0.0032099	0.00641979	End: regime within variety	FAR	Richness
AMR - IMR	4.21588	1.75638	16	0.492517	7.93924	2.40032	0.0289008	0.0385344	End: regime within variety	FTX	Richness
AMR - IMR	2.97701	1.75638	16	-0.746351	6.70037	1.69497	0.109452	0.109452	End: regime within variety	PLT	Richness
AMR - IMR	0.38467	0.0550545	16	0.26796	0.50138	6.98708	3.06457e-06	3.06457e-06	End: regime overall	NA	Shannon
AMR - IMR	-0.379616	0.110109	16	-0.613037	-0.146196	-3.44764	0.00330999	0.00330999	End: regime within variety	FDG	Shannon
AMR - IMR	0.654357	0.110109	16	0.420937	0.887778	5.94282	2.06406e-05	4.12812e-05	End: regime within variety	FAR	Shannon
AMR - IMR	0.672527	0.110109	16	0.439106	0.905947	6.10783	1.5119e-05	4.12812e-05	End: regime within variety	FTX	Shannon
AMR - IMR	0.591412	0.110109	16	0.357991	0.824832	5.37115	6.24104e-05	8.32138e-05	End: regime within variety	PLT	Shannon
AMR - IMR	0.0370764	0.00442836	16	0.0276887	0.0464641	8.3725	3.05748e-07	3.05748e-07	End: regime overall	NA	Simpson
AMR - IMR	-0.00118585	0.00885671	16	-0.0199612	0.0175895	-0.133893	0.895157	0.895157	End: regime within variety	FDG	Simpson
AMR - IMR	0.0384471	0.00885671	16	0.0196717	0.0572225	4.34101	0.000505587	0.000674115	End: regime within variety	FAR	Simpson
AMR - IMR	0.0698072	0.00885671	16	0.0510318	0.0885826	7.88184	6.7227e-07	2.68908e-06	End: regime within variety	FTX	Simpson
AMR - IMR	0.0412373	0.00885671	16	0.0224619	0.0600127	4.65605	0.000263568	0.000527137	End: regime within variety	PLT	Simpson
