## Supplementary_Table_6 for "Barley malting for beer production – Impact of temperature on the barley-associated microbiome, malt quality and energy expenditure"

### Sheet: permanova_common_timepoints
Df	SumOfSqs	R2	F	Pr(>F)	Term	Permutation
1	2.58102	0.238902	91.3937	0.001	Regime	within time point
3	2.36105	0.218542	27.8682	0.001	Variety	within time point
3	1.68344	0.155821	19.8702	0.001	TimePoint	within replicate
3	0.530693	0.0491216	6.26393	0.001	Regime:Variety	within time point
3	0.85564	0.0791991	10.0994	0.001	Regime:TimePoint	within replicate
9	0.632979	0.0585893	2.49041	0.002	Variety:TimePoint	within replicate
9	0.407911	0.0377567	1.6049	0.063	Regime:Variety:TimePoint	within replicate
62	1.75092	0.162067	NA	NA	Residual	NA
93	10.8037	1	NA	NA	Total	NA

### Sheet: permanova_per_timepoint_and_end
Stage	n	R2.Regime	F.Regime	P.Regime	R2.Variety	P.Variety	R2.Variety.x.Regime	P.Variety.x.Regime	P.dispersion.Regime	P.Regime.BH
STP	24	0.428767	32.1863	0.001	0.260699	0.001	0.0973922	0.018	0.021	0.001
GD1	23	0.365786	29.1659	0.001	0.376836	0.001	0.0692551	0.087	0.028	0.001
GD2	24	0.338352	28.7487	0.001	0.361928	0.001	0.111411	0.001	0.23	0.001
GD3	23	0.38357	32.0041	0.001	0.307735	0.001	0.12892	0.002	0.368	0.001
END	24	0.402893	34.0634	0.001	0.283794	0.001	0.12407	0.001	0.248	0.001

### Sheet: permanova_regime_within_var_com
Variety	R2.Regime	F.Regime	P.Regime	R2.Regime.x.Time	P.Regime.x.Time	P.Regime.BH
FDG	0.384416	42.5586	0.001	0.122326	0.01	0.001
FAR	0.351377	25.6839	0.001	0.1687	0.005	0.001
FTX	0.37362	24.6451	0.001	0.154357	0.015	0.001
PLT	0.35576	21.9765	0.001	0.157585	0.025	0.001

### Sheet: permanova_regime_within_var_end
Variety	n	R2	F	P	P.BH
FDG	6	0.769346	13.342	0.1	0.1
FAR	6	0.736841	11.2	0.1	0.1
FTX	6	0.755817	12.3811	0.1	0.1
PLT	6	0.677738	8.41226	0.1	0.1
