## Supplementary_Table_8 for "Barley malting for beer production – Impact of temperature on the barley-associated microbiome, malt quality and energy expenditure"

### Sheet: Common_timepoints
Analysis	Taxon	lnFC	SE	W	p_value	q_value	Diff	Passed_ss	Robust	log2FC	Direction	Prev_IMR	Prev_AMR	MeanRelAb_IMR	MeanRelAb_AMR
Common time points	Pseudomonas putida	2.54702	0.236626	10.7639	3.1994e-17	8.35042e-15	TRUE	TRUE	TRUE	3.67457	Enriched in AMR	0.869565	1	0.00289985	0.0328192
Common time points	Kosakonia cowanii	1.98104	0.208061	9.52146	5.29826e-15	1.37755e-12	TRUE	TRUE	TRUE	2.85804	Enriched in AMR	0.956522	1	0.0136263	0.0443476
Common time points	Acinetobacter johnsonii	-4.22226	0.319143	-13.23	5.04095e-12	1.30561e-09	TRUE	TRUE	TRUE	-6.09143	Enriched in IMR	1	0.125	0.054376	6.06084e-05
Common time points	Massilia aurea	-1.89754	0.231501	-8.1967	5.4995e-12	1.41887e-09	TRUE	TRUE	TRUE	-2.73758	Enriched in IMR	0.978261	0.770833	0.0239858	0.00254151
Common time points	Acinetobacter bouvetii	-3.32078	0.363065	-9.1465	1.88128e-11	4.83488e-09	TRUE	TRUE	TRUE	-4.79087	Enriched in IMR	0.956522	0.104167	0.0129145	2.71709e-05
Common time points	Herbaspirillum sp. SJZ107	3.85876	0.292867	13.1758	3.43122e-10	8.78392e-08	TRUE	TRUE	TRUE	5.56702	Enriched in AMR	0.173913	1	0.000220954	0.0212935
Common time points	Kosakonia sp. SMBL-WEM22	1.5385	0.222393	6.91792	1.56566e-09	3.99243e-07	TRUE	TRUE	TRUE	2.21958	Enriched in AMR	0.695652	1	0.00251919	0.00767058
Common time points	Pseudomonas oryzihabitans	2.14972	0.316955	6.78242	1.58553e-08	4.02726e-06	TRUE	TRUE	TRUE	3.10139	Enriched in AMR	0.195652	0.979167	0.000175846	0.00402261
Common time points	Acinetobacter calcoaceticus	1.72087	0.295222	5.82909	2.26e-07	5.71781e-05	TRUE	TRUE	TRUE	2.48269	Enriched in AMR	0.608696	0.854167	0.00152225	0.0102928
Common time points	Stenotrophomonas maltophilia	1.47608	0.263293	5.60622	2.70629e-07	6.81985e-05	TRUE	TRUE	TRUE	2.12953	Enriched in AMR	0.934783	0.979167	0.00340227	0.0200953
Common time points	Pseudomonas poae	1.09437	0.202543	5.40318	5.75277e-07	0.000144395	TRUE	TRUE	TRUE	1.57885	Enriched in AMR	1	1	0.0142563	0.0241483
Common time points	Erwinia sp. 198	1.6181	0.244857	6.60837	3.43669e-06	0.000852299	TRUE	TRUE	TRUE	2.33443	Enriched in AMR	0.652174	1	0.00328631	0.00961014
Common time points	Leuconostoc citreum	2.3207	0.355147	6.53448	8.32086e-06	0.00204693	TRUE	TRUE	TRUE	3.34806	Enriched in AMR	0.326087	0.729167	0.00313234	0.0205072
Common time points	Dyadobacter luteus	-1.36488	0.259173	-5.26628	1.94504e-05	0.00472644	TRUE	TRUE	TRUE	-1.9691	Enriched in IMR	0.782609	0.354167	0.00290746	0.000196062
Common time points	Salmonella enterica	1.32289	0.218963	6.04159	2.04619e-05	0.00495177	TRUE	TRUE	TRUE	1.90852	Enriched in AMR	0.934783	1	0.00494562	0.0113084
Common time points	Chryseobacterium turcicum	-1.11717	0.247922	-4.50614	2.76487e-05	0.00666333	TRUE	TRUE	TRUE	-1.61174	Enriched in IMR	0.934783	0.645833	0.0036508	0.000560144
Common time points	Enterobacter ludwigii	1.41634	0.259125	5.46584	4.23792e-05	0.0101286	TRUE	TRUE	TRUE	2.04334	Enriched in AMR	0.326087	0.916667	0.000267077	0.00262283
Common time points	Acinetobacter guillouiae	-1.66741	0.338172	-4.93065	0.000112153	0.0265802	TRUE	TRUE	TRUE	-2.40556	Enriched in IMR	0.847826	0.4375	0.00599479	0.000358177
Common time points	Kosakonia sp. CCTCC M2018092	1.17508	0.249638	4.70715	0.000138701	0.0327333	TRUE	TRUE	TRUE	1.69529	Enriched in AMR	0.565217	1	0.00138682	0.00396891
Common time points	Curtobacterium flaccumfaciens	1.10178	0.234579	4.69684	0.000151601	0.0356261	TRUE	TRUE	TRUE	1.58954	Enriched in AMR	0.847826	1	0.00220591	0.00461458

### Sheet: End_of_germination
Analysis	Taxon	lnFC	SE	W	p_value	q_value	Diff	Passed_ss	Robust	log2FC	Direction	Prev_IMR	Prev_AMR	MeanRelAb_IMR	MeanRelAb_AMR
End of germination	Acinetobacter johnsonii	-4.70845	0.220451	-21.3582	2.63809e-10	6.70076e-08	TRUE	TRUE	TRUE	-6.79285	Enriched in IMR	1	0.333333	0.0716813	0.000177898
End of germination	Pseudomonas putida	2.46754	0.223766	11.0273	1.94316e-09	4.91621e-07	TRUE	TRUE	TRUE	3.55991	Enriched in AMR	0.916667	1	0.00360731	0.0357004
End of germination	Stenotrophomonas maltophilia	2.67099	0.312609	8.54418	1.47311e-07	3.71223e-05	TRUE	TRUE	TRUE	3.85343	Enriched in AMR	0.833333	1	0.00226478	0.0415043
End of germination	Acinetobacter guillouiae	-2.53506	0.321385	-7.8879	2.99446e-07	7.51609e-05	TRUE	TRUE	TRUE	-3.65731	Enriched in IMR	1	0.916667	0.0196446	0.000922519
End of germination	Enterobacter ludwigii	1.77935	0.20452	8.7001	1.57689e-06	0.000394222	TRUE	TRUE	TRUE	2.56705	Enriched in AMR	0.416667	1	0.000318486	0.00380993
End of germination	Leuconostoc pseudomesenteroides	2.91964	0.276634	10.5542	2.27999e-06	0.000567717	TRUE	TRUE	TRUE	4.21216	Enriched in AMR	0.25	0.916667	0.000559271	0.00760376
End of germination	Herbaspirillum sp. SJZ107	2.08526	0.232862	8.95491	1.92279e-05	0.00473006	TRUE	TRUE	TRUE	3.00839	Enriched in AMR	0.0833333	1	5.35561e-05	0.00566017
End of germination	Acinetobacter bereziniae	-1.56235	0.244278	-6.39579	2.35897e-05	0.00577948	TRUE	TRUE	TRUE	-2.254	Enriched in IMR	1	0.5	0.00434582	0.000253617
End of germination	Stenotrophomonas sp. 169	-1.52487	0.263309	-5.79117	2.75659e-05	0.00672609	TRUE	TRUE	TRUE	-2.19992	Enriched in IMR	1	0.75	0.00534394	0.000904154
End of germination	Pseudomonas oryzihabitans	1.95265	0.256921	7.60019	3.326e-05	0.00808218	TRUE	TRUE	TRUE	2.81708	Enriched in AMR	0.166667	1	0.000198045	0.00463614
End of germination	Acinetobacter calcoaceticus	1.76029	0.324224	5.42924	3.70217e-05	0.00895926	TRUE	TRUE	TRUE	2.53956	Enriched in AMR	0.916667	1	0.00631029	0.0229945
End of germination	Erwinia sp. 198	1.46258	0.272959	5.35826	5.21509e-05	0.0125684	TRUE	TRUE	TRUE	2.11006	Enriched in AMR	0.833333	1	0.0025504	0.00800618
End of germination	Rhizopus arrhizus	1.47251	0.282851	5.20595	5.95784e-05	0.0142988	TRUE	TRUE	TRUE	2.12438	Enriched in AMR	0.916667	1	0.00428349	0.020711
End of germination	Kosakonia cowanii	1.16838	0.235669	4.95774	8.73742e-05	0.0207951	TRUE	TRUE	TRUE	1.68562	Enriched in AMR	1	1	0.0208321	0.0520466
