## Supplementary_Table_10 for "Barley malting for beer production – Impact of temperature on the barley-associated microbiome, malt quality and energy expenditure"

### Sheet: Robust_species_per_timepoint
Analysis	Taxon	lnFC	SE	W	p_value	q_value	Diff	Passed_ss	Robust	log2FC	Direction	Prev_IMR	Prev_AMR	MeanRelAb_IMR	MeanRelAb_AMR
STP	Kosakonia cowanii	2.6734	0.252168	10.6017	6.53159e-09	1.66556e-06	TRUE	TRUE	TRUE	3.8569	Enriched in AMR	0.833333	1	0.00254047	0.0190942
STP	Herbaspirillum sp. SJZ107	3.93894	0.289583	13.6021	3.17685e-08	8.0692e-06	TRUE	TRUE	TRUE	5.68269	Enriched in AMR	0.333333	1	0.000611414	0.0493899
STP	Duffyella gerundensis	2.4469	0.290962	8.4097	7.91937e-08	2.0036e-05	TRUE	TRUE	TRUE	3.53013	Enriched in AMR	1	1	0.0288369	0.178438
STP	Acinetobacter johnsonii	-4.38053	0.266477	-16.4387	1.89084e-07	4.76492e-05	TRUE	TRUE	TRUE	-6.31977	Enriched in IMR	1	0.0833333	0.0284163	1.8647e-05
STP	Pseudomonas poae	1.51745	0.256465	5.91678	1.07188e-05	0.0026797	TRUE	TRUE	TRUE	2.18922	Enriched in AMR	1	1	0.011138	0.0239876
STP	Paenibacillus sp. CFBP13512	1.70753	0.310662	5.49642	2.65565e-05	0.00661256	TRUE	TRUE	TRUE	2.46345	Enriched in AMR	1	1	0.0227705	0.0554036
STP	Paenibacillus nuruki	1.71093	0.312447	5.4759	2.77737e-05	0.00688789	TRUE	TRUE	TRUE	2.46835	Enriched in AMR	1	1	0.0249802	0.0596062
STP	Astraeus odoratus	1.2382	0.231426	5.35031	3.6575e-05	0.00899745	TRUE	TRUE	TRUE	1.78635	Enriched in AMR	1	1	0.0188257	0.0335554
STP	Kosakonia sp. SMBL-WEM22	1.77454	0.265786	6.67658	5.52316e-05	0.0135317	TRUE	TRUE	TRUE	2.56012	Enriched in AMR	0.25	1	0.0003215	0.0035007
STP	Acinetobacter bouvetii	-2.32248	0.284476	-8.16404	8.00511e-05	0.0195325	TRUE	TRUE	TRUE	-3.35063	Enriched in IMR	0.916667	0.0833333	0.00581487	3.38616e-05
STP	Curtobacterium flaccumfaciens	1.42358	0.286424	4.97019	9.90326e-05	0.0240649	TRUE	TRUE	TRUE	2.0538	Enriched in AMR	0.916667	1	0.00367262	0.00932801
STP	Salmonella enterica	1.27647	0.263551	4.84334	0.000130465	0.0315725	TRUE	TRUE	TRUE	1.84156	Enriched in AMR	0.916667	1	0.00350953	0.00758854
STP	Beauveria bassiana	1.42987	0.296085	4.82926	0.000134531	0.032422	TRUE	TRUE	TRUE	2.06287	Enriched in AMR	0.916667	1	0.0056323	0.0123657
GD1	Pseudomonas putida	3.08235	0.264664	11.6463	1.58816e-09	4.06569e-07	TRUE	TRUE	TRUE	4.44689	Enriched in AMR	0.909091	1	0.00332429	0.0513099
GD1	Herbaspirillum sp. SJZ107	3.6725	0.245214	14.9767	3.5489e-08	9.04969e-06	TRUE	TRUE	TRUE	5.2983	Enriched in AMR	0.272727	1	0.000234025	0.0203247
GD1	Massilia aurea	-2.30408	0.233102	-9.88443	5.82139e-08	1.47863e-05	TRUE	TRUE	TRUE	-3.32408	Enriched in IMR	1	0.75	0.0207955	0.00169111
GD1	Acinetobacter bouvetii	-4.25087	0.263891	-16.1084	6.06457e-08	1.53434e-05	TRUE	TRUE	TRUE	-6.13271	Enriched in IMR	1	0.25	0.0147563	5.04625e-05
GD1	Kosakonia cowanii	1.8691	0.241369	7.74373	3.88417e-07	9.78811e-05	TRUE	TRUE	TRUE	2.69654	Enriched in AMR	1	1	0.0112668	0.0475456
GD1	Leuconostoc citreum	2.9079	0.272884	10.6562	5.27122e-06	0.00132308	TRUE	TRUE	TRUE	4.19521	Enriched in AMR	0.272727	0.833333	0.000692841	0.00882856
GD1	Pseudomonas oryzihabitans	2.60156	0.279929	9.29363	1.46265e-05	0.00364199	TRUE	TRUE	TRUE	3.75325	Enriched in AMR	0.181818	0.916667	0.000106297	0.00343991
GD1	Citrobacter freundii	1.9275	0.249707	7.71907	1.60818e-05	0.00398828	TRUE	TRUE	TRUE	2.7808	Enriched in AMR	0.272727	1	0.000193596	0.002949
GD1	Enterobacter ludwigii	1.8377	0.239097	7.686	1.66921e-05	0.00412296	TRUE	TRUE	TRUE	2.65124	Enriched in AMR	0.272727	1	0.000177219	0.00241402
GD1	Enterobacter cloacae	1.55387	0.244312	6.36019	3.60927e-05	0.0088427	TRUE	TRUE	TRUE	2.24176	Enriched in AMR	0.454545	1	0.000278015	0.00176484
GD1	Chryseobacterium sp. JAH	-1.98786	0.287774	-6.90771	4.15518e-05	0.0100971	TRUE	TRUE	TRUE	-2.86788	Enriched in IMR	1	0.333333	0.00380953	0.00016356
GD1	Salmonella enterica	1.38615	0.257269	5.38795	4.90716e-05	0.0118753	TRUE	TRUE	TRUE	1.99979	Enriched in AMR	0.909091	1	0.00402287	0.0130031
GD1	Escherichia coli	1.20096	0.223112	5.38279	4.95933e-05	0.011952	TRUE	TRUE	TRUE	1.73262	Enriched in AMR	0.909091	1	0.00846147	0.0209578
GD1	Kosakonia sp. SMBL-WEM22	1.65549	0.308063	5.37388	5.05072e-05	0.0121217	TRUE	TRUE	TRUE	2.38837	Enriched in AMR	0.909091	1	0.00284224	0.00897754
GD1	Enterobacter sp. FY-07	1.42583	0.239897	5.9435	6.78125e-05	0.0161394	TRUE	TRUE	TRUE	2.05703	Enriched in AMR	0.454545	1	0.000393311	0.00198645
GD1	Pseudomonas aeruginosa	1.12963	0.230412	4.90266	0.000114665	0.027061	TRUE	TRUE	TRUE	1.62972	Enriched in AMR	1	1	0.0074765	0.0156603
GD1	Astraeus odoratus	0.998689	0.212306	4.704	0.000176892	0.0413927	TRUE	TRUE	TRUE	1.4408	Enriched in AMR	1	1	0.0258234	0.0505714
GD1	Erwinia sp. 198	1.51184	0.308545	4.89992	0.000192377	0.0448239	TRUE	TRUE	TRUE	2.18113	Enriched in AMR	0.727273	1	0.00470234	0.0138774
GD2	Pseudomonas putida	2.89443	0.262133	11.0419	3.55453e-09	9.13515e-07	TRUE	TRUE	TRUE	4.17578	Enriched in AMR	0.833333	1	0.00262723	0.0401905
GD2	Acinetobacter johnsonii	-3.96166	0.232473	-17.0414	1.42786e-07	3.65533e-05	TRUE	TRUE	TRUE	-5.71547	Enriched in IMR	1	0.0833333	0.0549516	4.58884e-05
GD2	Massilia aurea	-2.53171	0.302799	-8.36102	4.97917e-07	0.000126969	TRUE	TRUE	TRUE	-3.65248	Enriched in IMR	1	0.666667	0.0200015	0.000673014
GD2	Acinetobacter bouvetii	-3.31327	0.232153	-14.2719	1.97117e-06	0.000500678	TRUE	TRUE	TRUE	-4.78004	Enriched in IMR	0.916667	0.0833333	0.0158676	2.43593e-05
GD2	Chryseobacterium turcicum	-1.95732	0.261981	-7.47125	1.97804e-06	0.000500678	TRUE	TRUE	TRUE	-2.82382	Enriched in IMR	1	0.666667	0.00488318	0.000282365
GD2	Enterobacter ludwigii	2.22566	0.214221	10.3895	2.60103e-06	0.000655459	TRUE	TRUE	TRUE	3.21094	Enriched in AMR	0.166667	1	9.94756e-05	0.00379004
GD2	Pseudomonas oryzihabitans	2.71161	0.238528	11.3681	3.23421e-06	0.000811786	TRUE	TRUE	TRUE	3.91203	Enriched in AMR	0.0833333	1	4.57122e-05	0.00401753
GD2	Kosakonia cowanii	1.56072	0.241045	6.47482	3.32488e-06	0.00083122	TRUE	TRUE	TRUE	2.25164	Enriched in AMR	1	1	0.0185588	0.0587038
GD2	Acinetobacter calcoaceticus	2.20248	0.27229	8.08872	3.35785e-06	0.000836104	TRUE	TRUE	TRUE	3.17751	Enriched in AMR	0.416667	1	0.00111371	0.0140737
GD2	Erwinia sp. 198	1.61738	0.275373	5.87342	2.35537e-05	0.00574711	TRUE	TRUE	TRUE	2.33339	Enriched in AMR	0.75	1	0.00417915	0.0130003
GD2	Leuconostoc citreum	1.96666	0.306189	6.42305	3.28851e-05	0.00799109	TRUE	TRUE	TRUE	2.8373	Enriched in AMR	0.416667	1	0.00387867	0.0365831
GD2	Dyadobacter luteus	-2.10494	0.250745	-8.39474	6.69339e-05	0.0159303	TRUE	TRUE	TRUE	-3.03679	Enriched in IMR	0.833333	0.166667	0.00326512	5.99263e-05
GD2	Citrobacter freundii	1.35995	0.237264	5.7318	9.42909e-05	0.0222527	TRUE	TRUE	TRUE	1.96199	Enriched in AMR	0.416667	1	0.000454561	0.00245604
GD3	Acinetobacter johnsonii	-4.71473	0.195946	-24.0614	3.49785e-10	8.88454e-08	TRUE	TRUE	TRUE	-6.80192	Enriched in IMR	1	0.333333	0.0753504	0.000177898
GD3	Pseudomonas putida	2.305	0.198938	11.5865	3.41365e-09	8.63654e-07	TRUE	TRUE	TRUE	3.32541	Enriched in AMR	0.818182	1	0.00344826	0.0357004
GD3	Stenotrophomonas maltophilia	2.35364	0.272087	8.65034	7.91264e-08	1.99398e-05	TRUE	TRUE	TRUE	3.39558	Enriched in AMR	1	1	0.00346257	0.0415043
GD3	Herbaspirillum sp. SJZ107	3.13202	0.200499	15.6211	2.81242e-07	7.05918e-05	TRUE	TRUE	TRUE	4.51855	Enriched in AMR	0.0909091	1	2.29684e-05	0.00566017
GD3	Enterobacter ludwigii	1.63558	0.171507	9.5365	3.11165e-07	7.77913e-05	TRUE	TRUE	TRUE	2.35964	Enriched in AMR	0.545455	1	0.000471001	0.00380993
GD3	Acinetobacter calcoaceticus	2.39777	0.307566	7.79597	5.17922e-07	0.000128963	TRUE	TRUE	TRUE	3.45926	Enriched in AMR	0.909091	1	0.00351521	0.0229945
GD3	Massilia aurea	-2.34801	0.272465	-8.61765	9.81551e-07	0.000242443	TRUE	TRUE	TRUE	-3.38746	Enriched in IMR	0.909091	0.666667	0.00870253	0.000722096
GD3	Leuconostoc citreum	2.05621	0.279769	7.34967	3.62169e-06	0.000890937	TRUE	TRUE	TRUE	2.96648	Enriched in AMR	0.636364	1	0.00817475	0.0365613
GD3	Stenotrophomonas sp. 169	-1.73784	0.263355	-6.59885	8.45316e-06	0.00207103	TRUE	TRUE	TRUE	-2.50717	Enriched in IMR	1	0.75	0.00588367	0.000904154
GD3	Acinetobacter guillouiae	-2.14377	0.346315	-6.19022	9.88089e-06	0.00241094	TRUE	TRUE	TRUE	-3.09281	Enriched in IMR	1	0.916667	0.0136775	0.000922519
GD3	Paenarthrobacter ilicis	1.718	0.277208	6.19751	1.70729e-05	0.00414871	TRUE	TRUE	TRUE	2.47855	Enriched in AMR	0.727273	1	0.00221672	0.017182
GD3	Pseudomonas oryzihabitans	1.70169	0.224104	7.59328	1.85413e-05	0.00448699	TRUE	TRUE	TRUE	2.45501	Enriched in AMR	0.272727	1	0.000281389	0.00463614
GD3	Rhizopus arrhizus	1.60822	0.300447	5.35277	4.35465e-05	0.0104076	TRUE	TRUE	TRUE	2.32018	Enriched in AMR	1	1	0.00400034	0.020711
GD3	Dyadobacter luteus	-2.04309	0.210351	-9.71276	0.000196557	0.0457978	TRUE	TRUE	TRUE	-2.94755	Enriched in IMR	0.818182	0.0833333	0.00261472	2.66667e-05

### Sheet: Robust_species_per_variety
Analysis	Taxon	lnFC	SE	W	p_value	q_value	Diff	Passed_ss	Robust	log2FC	Direction	Prev_IMR	Prev_AMR	MeanRelAb_IMR	MeanRelAb_AMR
FDG	Curtobacterium flaccumfaciens	1.71912	0.256913	6.69144	2.13404e-06	0.00054418	TRUE	TRUE	TRUE	2.48016	Enriched in AMR	1	1	0.00241144	0.00666626
FDG	Acinetobacter bouvetii	-4.7886	0.409074	-11.7059	2.58949e-06	0.00065773	TRUE	TRUE	TRUE	-6.90848	Enriched in IMR	1	0.0833333	0.0231079	8.31504e-06
FDG	Pseudomonas oryzihabitans	2.7577	0.327351	8.42429	3.98309e-06	0.00100772	TRUE	TRUE	TRUE	3.97853	Enriched in AMR	0.333333	1	0.000278282	0.00737725
FDG	Acinetobacter johnsonii	-4.51213	0.425429	-10.6061	5.46144e-06	0.00137628	TRUE	TRUE	TRUE	-6.50963	Enriched in IMR	1	0.0833333	0.0815747	1.8647e-05
FDG	Acinetobacter guillouiae	-2.37555	0.398754	-5.95742	9.49013e-05	0.0237253	TRUE	TRUE	TRUE	-3.42719	Enriched in IMR	1	0.333333	0.0133292	0.000401141
FAR	Acinetobacter johnsonii	-5.33835	0.4609	-11.5824	1.04053e-06	0.000266375	TRUE	TRUE	TRUE	-7.70161	Enriched in IMR	1	0.166667	0.0486932	6.13107e-05
FAR	Herbaspirillum sp. SJZ107	3.36926	0.353159	9.54035	1.18068e-06	0.000301074	TRUE	TRUE	TRUE	4.86081	Enriched in AMR	0.333333	1	0.00031395	0.0248278
FAR	Pseudomonas putida	2.46159	0.39808	6.18366	7.75394e-06	0.00196175	TRUE	TRUE	TRUE	3.55132	Enriched in AMR	0.916667	1	0.00213696	0.0444655
FAR	Kosakonia cowanii	1.75046	0.327963	5.33737	4.49967e-05	0.0112942	TRUE	TRUE	TRUE	2.52538	Enriched in AMR	0.916667	1	0.00818309	0.0357337
FAR	Paenarthrobacter ilicis	3.24437	0.384876	8.42964	0.000170866	0.0425457	TRUE	TRUE	TRUE	4.68064	Enriched in AMR	0.166667	0.833333	0.000148655	0.011477
FTX	Kosakonia cowanii	1.89521	0.297634	6.36759	5.35569e-06	0.00138177	TRUE	TRUE	TRUE	2.73421	Enriched in AMR	1	1	0.0098276	0.0529477
PLT	Herbaspirillum sp. SJZ107	5.12187	0.635173	8.06374	4.12417e-05	0.0105166	TRUE	TRUE	TRUE	7.3893	Enriched in AMR	0.0909091	1	6.54493e-05	0.033898
