## Supplementary_Table_14 for "Barley malting for beer production – Impact of temperature on the barley-associated microbiome, malt quality and energy expenditure"

### Sheet: Tabelle1
List of microorganisms (by the lowest common ancestor, LCA) that were detected with higher or lower abundant peptides between the lauter defective batch of Planet (crop year 2021) and the batch that showed no lautering defects (Planet: crop year 2023)
STP				GD1				GD3
Species	Crop_2023	Crop_2021	Difference	Species	Crop_2023	Crop_2021	Difference	Species	Crop_2023	Crop_2021	Difference
Pseudomonas	186	35	151	Pantoea	59	10	49	Pseudomonas	70	259	189
Microbacteriaceae	2	40	38	Pseudomonas	93	141	48	Acinetobacter	121	17	104
Micrococcales	2	37	35	Acinetobacter	42	8	34	Pantoea	94	28	66
Enterobacterales	50	83	33	Micrococcales	4	35	31	Enterobacterales	166	103	63
Alternaria alternata	1	19	18	Enterobacterales	72	98	26	Erwiniaceae	74	25	49
Gammaproteobacteria	41	25	16	Microbacteriaceae	1	25	24	Microbacteriaceae	2	51	49
Pyrenophora teres	20	5	15	Erwiniaceae	37	15	22	Wickerhamomyces anomalus	54	9	45
Erwiniaceae	19	32	13	Enterobacteriaceae	33	54	21	Micrococcales	2	43	41
Enterobacteriaceae	35	25	10	Pantoea agglomerans	22	1	21	Pantoea agglomerans	39	10	29
Pleosporaceae	5	15	10	Wickerhamomyces anomalus	17	2	15	Phaffomycetales	24	1	23
Acinetobacter	21	12	9	Paenibacillus nuruki	26	12	14	Paenibacillus nuruki	12	34	22
Agrobacterium	1	10	9	Pseudomonadota	6	20	14	Bacteria	6	22	16
Paenibacillus nuruki	8	15	7	Agrobacterium	1	12	11	Gammaproteobacteria	72	56	16
Pseudomonas fluorescens	9	2	7	Gammaproteobacteria	50	61	11	Duffyella gerundensis	2	15	13
Duffyella gerundensis	1	5	4	Curtobacterium flaccumfaciens	5	15	10	Pseudomonadota	16	29	13
Leuconostoc	5	1	4	Pyrenophora teres	15	5	10	Pseudomonadati	3	15	12
Pantoea agglomerans	10	6	4	Duffyella gerundensis	1	10	9	Alternaria alternata	10	21	11
Dothideomycetes	3	6	3	Dothideomycetes	6	1	5	Erwinia	14	3	11
Leuconostoc citreum	6	3	3	Pseudomonas fluorescens	6	1	5	Pseudomonas fluorescens	2	10	8
Pseudomonas syringae	4	1	3	Pseudomonas syringae	7	2	5	Ascomycota	10	3	7
Wickerhamomyces anomalus	8	5	3	Erwinia	5	1	4	Pleosporaceae	9	16	7
Burkholderiales	1	3	2	Leuconostoc citreum	6	2	4	Stenotrophomonas maltophilia	1	8	7
Erwinia	3	1	2	Pleosporaceae	7	11	4	Enterobacter cloacae	1	7	6
Pantoea	22	24	2	Pseudomonadati	4	8	4	Aureobasidium pullulans	7	2	5
Pedobacter psychrotolerans	1	3	2	Bacteria	8	11	3	Burkholderiales	1	6	5
Variovorax paradoxus	1	3	2	Burkholderiales	1	4	3	Lysobacteraceae	1	5	4
Acinetobacter radioresistens	1	2	1	Erwinia persicina	4	1	3	Stenotrophomonas	1	5	4
Ascomycota	1	2	1	Kosakonia cowanii	4	7	3	Erwinia persicina	6	3	3
Bacteria	8	9	1	Aureobasidium pullulans	5	3	2	Kosakonia cowanii	6	9	3
Escherichia coli	1	2	1	Lactobacillaceae	3	1	2	Leuconostoc	7	10	3
Kosakonia cowanii	3	2	1	Microbacterium oleivorans	1	3	2	Pantoea vagans	4	1	3
Lysobacteraceae	1	2	1	Salmonella enterica	3	1	2	Alphaproteobacteria	1	3	2
Pseudomonadati	3	4	1	Alternaria alternata	7	8	1	Aureobasidium	3	5	2
Pseudomonadota	15	14	1	Chryseobacterium	1	2	1	Escherichia coli	1	3	2
Alphaproteobacteria	1	1	0	Escherichia coli	1	2	1	Lactococcus lactis	1	3	2
Aureobasidium pullulans	4	4	0	Lysobacteraceae	1	2	1	Pedobacter psychrotolerans	1	3	2
Erwinia amylovora	1	1	0	Okibacterium fritillariae	1	2	1	Sporobolomyces salmonicolor	1	3	2
Erwinia persicina	2	2	0	Pedobacter psychrotolerans	1	2	1	Acinetobacter radioresistens	2	1	1
Lactococcus lactis	1	1	0	Variovorax paradoxus	1	2	1	Dothideomycetes	7	6	1
Massilia aurea	2	2	0	Ascomycota	1	1	0	Lactobacillaceae	3	4	1
Microbacterium oleivorans	1	1	0	Aureobasidium	1	1	0	Leuconostoc citreum	8	7	1
Paenibacillaceae	3	3	0	Duganella phyllosphaerae	1	1	0	Linnemannia gamsii	2	1	1
Plantibacter	1	1	0	Filobasidium floriforme	2	2	0	Pseudomonas syringae	4	3	1
Pseudomonas putida	1	1	0	Lactococcus lactis	1	1	0	Pyrenophora teres	8	7	1
Rhizopus arrhizus	1	1	0	Massilia aurea	2	2	0	Dyadobacter koreensis	1	1	0
Salmonella enterica	1	1	0	Rhizopus arrhizus	2	2	0	Dyadobacter luteus	1	1	0
Xylophilus rhododendri	1	1	0					Enterobacteriaceae	70	70	0
								Klebsiella oxytoca	1	1	0
								Klebsiella pneumoniae	1	1	0
								Pseudomonas amygdali	1	1	0
								Pseudomonas oryzihabitans	1	1	0
								Xanthomonas	1	1	0
