## Supplementary_Table_15 for "Barley malting for beer production – Impact of temperature on the barley-associated microbiome, malt quality and energy expenditure"

### Sheet: Scenario_01
Calculator used to compare the energy expenditure of malting under IMR and AMR according to Scenario 01 (Moisture content of AMR green malts < Moisture content of IMR green malts)
Assumption: Our inlet air is at 20°C with 60% relative humidity.
Industrial Malting Regime: Steps		Duration (h)	Temperature (°C)	water	Energy consumption (Wh)		Accelerated Malting Regime: Steps		Duration (h)	Temperature (°C)	water	Energy consumption (Wh)
loading grain into the steeping tank	M01 (60%)						loading grain into the steeping tank	M01 (60%)
	M02 (10%)							M02 (10%)
Wet Steep 1		4	12	600			Wet Steep 1		6	20	600
	M03 (air extraction from bottom of steeping tank)				2475			M03 (air extraction from bottom of steeping tank)				4950
Dry rest 1		9	room temperature				Dry rest		18	room temperature
	water pump (on) 3kW							water pump (on) 3kW
Wet Steep 2		4	16	600			Wet Steep 2		1	20	600
	M03 (air extraction from bottom of steeping tank)				2475			M03 (air extraction from bottom of steeping tank)
Dry rest 2		9	room temperature						9	room temperature
Germination	Rotary arm (50%)	5.5			715		Germination (74 hours)	Rotary arm (50%)	3.39			440.7
	Rotary spindle (100%)	5.5			275			Rotary spindle (100%)	3.39			169.5
	M04 pump for outside aeration (14%)	120			6000			M04 pump for outside aeration (14%)	74			3700
	Water consumption	120		3600				Water consumption	74		2220
	electric heating (0%)	120						electric heating (5%)	74			74000
	Energy required for air humidification (60% RH to 100% RH)	120			95236.4			Energy required for air humidification (60% RH to 100% RH)	74			58729.1
	energy required to cool saturated air	120	14		115383			energy required to cool saturated air (J)	/
Withering and drying	Water consumption (30 l/h)						Withering and Drying	Water consumption (30 l/h)	/
	steam (100%)							steam (100%)	/
	M04 pump for outside aeration (95%)	16			36800			M04 pump for outside aeration (95%)	16			36800
	HU01 electric heating (100%)	16			320000			HU01 electric heating (100%)	16			320000
	Energy required for water evaporation	30			269477			energy required to evaporate this water	30			307209
Kilning	Energy required for water evaporation	5			8273.4		Kilning	Energy required water evaporation	5			8273.4
Total Energy germination					857110		Total					814271
							Difference					42838.3
General Parameters	value	unit
National grid water	12	°C
Water flow rate during germination	30	L/h					State of the air from the mollier diagram (at 20°C, 60% relative humidity)				Energy difference between IMR and AMR (Wh)				42838.3
Rotary arm (50%)	0.13	kW	works 22 min/8h				Parameter	Value	unit		Percentage energy reduction (%)				4.998
Rotation spindle (100%)	0.05	W	works 22 min/8h				Dry bulb temperature of the air	20	°C
M04 pump outside aeration (14%)	0.05	kW	Operates continuously				Relative humidity	60	%		Energy Savings				95.002	Reference for formular used: https://doi.org/10.23763/BrSc18-15hauner
Pilot plant ambient air temperature	21.9	°C					Moisture content	8.8	g/kg Dry Air
Specific heat capacity of water	4186	J/kg °C					Enthalpy	42.5	kJ/kg Dry Air
HU01 Electric heater (max power)	20	kW					Wet bulb temperature of the air	15.2	°C		CO2 emission (IMR) (g)				112907
MO4 pump outside aeration (95%)	2.3	kW					State of the air after humidification				CO2 emission (AMR) (g)				107264
Heat of water evaporation	2260	kJ/kg					Parameter	Value	unit		CO2 reduction (g)				5643.1
air flow M04 pump outside aeration (14%)	250	m3/h					Dry bulb temperature of the air	18	°C		Percentage of CO2 emission reduction				4.998
air flow M04 pump outside aeration (95%)	2151.74	m3/h					Relative humidity	100	%
water density	1000	kg/m3					Moisture content	13	g/kg Dry Air
density of air at 20°C	1.204	kg/m3					Enthalpy	51	kJ/kg Dry Air
Specific heat capacity of air	1005	J/kg °C					Wet bulb temperature of the air	18	°C
mass flow rate of the inlet air	301	kg/h					State of the air after cooling to 14°C
MO3 pump (extraction of CO2 from steeping tank)	1.1	kW	works 15min/h				Parameter	Value	unit
							Dry bulb temperature of the air	14	°C
Theoretical parameters for kilning							Relative humidity	100	%
IMR Programme							Moisture content	10	g/kg Dry Air
Parameter	Value	unit					Enthalpy	39.5	kJ/kg Dry Air
Starting batch size of barley	600	kg					Wet bulb temperature of the air	14	°C
Moisture content of the barley	12	%
Dry matter of the barley batch	528
Moisture content of the green malt	44	%
Approximate weight of the batch of green malt	942.857	kg
Approximate water content at the end of withering and drying (30 h)	6	%
Approximate water content of the kilned malt ( 5 h)	4	%
Dry matter content of the green malt	528	kg
Dry matter content at end of withering and drying (30 h)	561.702	kg
Dry matter content at end of the kilning process (5 h)	550	kg
Amount of water removed during withering and drying	381.155	kg
Amount of water removed during the rest of the kilning process	11.7021	kg
Enthalpy of vaporization of water at 25 °C	0.707	kWh/kg of water
AMR Programme
Parameter	Value	unit
Starting batch size of barley	600	kg
Moisture content of the barley	12	%
Dry matter content of barley	528
Moisture content of the green malt	47	%
Approximate weight of the green malt	996.226	kg
Approximate water content at the end of withering and drying (30 h)	6	%
Approximate water content of the kilning (5 h)	4	%
Dry matter content of the green malt	528	kg
Dry matter content at end of withering (16 h)	561.702	kg
Dry matter content at end of the kilning process (19 h)	550	kg
Amount of water removed during withering	434.524	kg
Amount of water removed during the rest of the kilning process	11.7021	kg
Enthalpy of vaporization of water at 25 °C	0.707	kWh/kg of water

### Sheet: Scenario_02
Calculator used to compare the energy expenditure of malting under IMR and AMR according to Scenario 2 (Moisture content of AMR green malts = Moisture content of IMR green malts)
Assumption: Inlet air is at 20°C with 60% relative humidity.
Industrial Malting Regime: Steps		Duration (h)	Temperature (°C)	water	Energy consumption (Wh)		Accelerated Malting Regime: Steps		Duration (h)	Temperature (°C)	water	Energy consumption (Wh)
loading grain into the steeping tank	M01 (60%)						loading grain into the steeping tank	M01 (60%)
	M02 (10%)							M02 (10%)
Wet Steep 1		4	12	600			Wet Steep 1		6	20	600
	M03 (air extraction from bottom of steeping tank)				2475			M03 (air extraction from bottom of steeping tank)				4950
Dry rest 1		9	room temperature				Dry rest		18	room temperature
	water pump (on) 3kW							water pump (on) 3kW
Wet Steep 2		4	16	600			Wet Steep 2		1	20	600
	M03 (air extraction from bottom of steeping tank)				2475			M03 (air extraction from bottom of steeping tank)
Dry rest 2		9	room temperature						9	room temperature
Germination	Rotary arm (50%)	5.5			715		Germination (74 hours)	Rotary arm (50%)	3.39			440.7
	Rotary spindle (100%)	5.5			275			Rotary spindle (100%)	3.39			169.5
	M04 pump for outside aeration (14%)	120			6000			M04 pump for outside aeration (14%)	74			3700
	Water consumption	120		3600				Water consumption	74		2220
	electric heating (0%)	120						electric heating (5%)	74			74000
	Energy required for air humidification (60% RH to 100% RH)	120			95236.4			Energy required for air humidification (60% RH to 100% RH)	74			58729.1
	energy required to cool saturated air	120	14		115383			energy required to cool saturated air (J)	/
Withering and drying	Water consumption (30 l/h)						Withering and drying	Water consumption (30 l/h)	/
	steam (100%)							steam (100%)	/
	M04 pump for outside aeration (95%)	16			36800			M04 pump for outside aeration (95%)	16			36800
	HU01 electric heating (100%)	16			320000			HU01 electric heating (100%)	16			320000
	Energy required for water evaporation	30			269477			energy required to evaporate this water	30			269477
Kilning	Energy required for water evaporation	5			8273.4		Kilning	Energy required water evaporation	5			8273.4
Total Energy germination					857110		Total					776539
							Difference					80570.4
General Parameters	value	unit
National grid water	12	°C
Water flow rate during germination	30	L/h					State of the air from the mollier diagram (at 20°C, 60% relative humidity)				Energy difference between IMR and AMR (Wh)				80570.4
Rotary arm (50%)	0.13	kW	works 22 min/8h				Parameter	Value	unit		Percentage energy reduction (%)				9.40025
Rotation spindle (100%)	0.05	W	works 22 min/8h				Dry bulb temperature of the air	20	°C
M04 pump outside aeration (14%)	0.05	kW	Operates continuously				Relative humidity	60	%		Energy Savings				90.5998	Reference for formular used: https://doi.org/10.23763/BrSc18-15hauner
Pilot plant ambient air temperature	21.9	°C					Moisture content	8.8	g/kg Dry Air
Specific heat capacity of water	4186	J/kg °C					Enthalpy	42.5	kJ/kg Dry Air
HU01 Electric heater (max power)	20	kW					Wet bulb temperature of the air	15.2	°C		CO2 emission (IMR) (g)				112907
MO4 pump outside aeration (95%)	2.3	kW					State of the air after humidification				CO2 emission (AMR) (g)				102294
Heat of water evaporation	2260	kJ/kg					Parameter	Value	unit		CO2 reduction (g)				10613.5
air flow M04 pump outside aeration (14%)	250	m3/h					Dry bulb temperature of the air	18	°C		Percentage of CO2 emission reduction				9.40025
air flow M04 pump outside aeration (95%)	2151.74	m3/h					Relative humidity	100	%
water density	1000	kg/m3					Moisture content	13	g/kg Dry Air
density of air at 20°C	1.204	kg/m3					Enthalpy	51	kJ/kg Dry Air
Specific heat capacity of air	1005	J/kg °C					Wet bulb temperature of the air	18	°C
mass flow rate of the inlet air	301	kg/h					State of the air after cooling to 14°C
MO3 pump (extraction of CO2 from steeping tank)	1.1	kW	works 15min/h				Parameter	Value	unit
							Dry bulb temperature of the air	14	°C
Theoretical parameters for kilning							Relative humidity	100	%
IMR Programme							Moisture content	10	g/kg Dry Air
Parameter	Value	unit					Enthalpy	39.5	kJ/kg Dry Air
Starting batch size of barley	600	kg					Wet bulb temperature of the air	14	°C
Moisture content of the barley	12	%
Dry matter content of the barley batch	528
Moisture content of the green malt	44	%
Batch size of the green malt	942.857	kg
Approximate water content at the end of withering and drying (30 h)	6	%
Approximate water content of the kilned malt (after 5 h)	4	%
Dry matter content of the green malt	528	kg
Dry matter content at end of withering (16 h)	561.702	kg
Dry matter content at end of the kilning process (19 h)	550	kg
Amount of water removed during withering	381.155	kg
Amount of water removed during the rest of the kilning process	11.7021	kg
Enthalpy of vaporization of water at 25 °C	0.707	kWh/kg of water
AMR Programme
Parameter	Value	unit
Starting batch size of barley	600	kg
Moisture content of the barley	12	%
Dry matter content of the barley batch	528
Moisture content of the green malt	44	%
Batch size of the green malt	942.857	kg
Approximate water content at the end of withering and drying ( 30 h)	6	%
Approximate water content of the kilned malt (5 h)	4	%
Dry matter content of the green malt	528	kg
Dry matter content at end of withering (16 h)	561.702	kg
Dry matter content at end of the kilning process (19 h)	550	kg
Amount of water removed during withering	381.155	kg
Amount of water removed during the rest of the kilning process	11.7021	kg
Enthalpy of vaporization of water at 25 °C	0.707	kWh/kg of water
